# A method for mining condition-specific co-expressed genes in *Camellia sinensis* based on K-means clustering: A case study of “Anji Baicha” tea cultivar

**DOI:** 10.1101/2024.01.25.577317

**Authors:** Xinghai Zheng, Peng Ken Lim, Marek Mutwil, Yuefei Wang

## Abstract

As one of the world’s most important beverage crops, tea plants (*Camellia sinensis*) are renowned for their unique flavors and numerous beneficial secondary metabolites, attracting researchers to investigate the formation of tea quality. With the increasing availability of transcriptome data on tea plants in public databases, conducting large-scale co-expression analyses has become feasible to meet the demand for functional characterization of tea plant genes. However, as the multidimensional noise increases, larger-scale co-expression analyses are not always effective. Analyzing a subset of samples generated by effectively downsampling and reorganizing the global sample set often leads to more accurate results in co-expression analysis. Meanwhile, global-based co-expression analyses are more likely to overlook condition-specific gene interactions, which may be more important and worthy of exploration and research. Here, we employed the k-means clustering method to organize and classify the global samples of tea plants, resulting in clustered samples. Metadata annotations were then performed on these clustered samples to determine the “conditions” represented by each cluster. Subsequently, we conducted gene co-expression network analysis (WGCNA) separately on the global samples and the clustered samples, resulting in global modules and cluster-specific modules. Comparative analyses of global modules and cluster-specific modules have demonstrated that cluster-specific modules exhibit higher accuracy in co-expression analysis. To measure the degree of condition specificity of genes within condition-specific clusters, we introduced the correlation difference value (CDV). By incorporating the CDV into co-expression analyses, we can assess the condition specificity of genes. This approach proved instrumental in identifying a PPR-type RNA editing factor gene (CWM1) that specifically functions during the bud-prealbinism stage of the *Camellia sinensis* cultivar “Anji Baicha”. We hypothesize that this gene may be upregulated and play a role in inhibiting chloroplast development, ultimately resulting in albino phenotypes in “Anji Baicha”.
