## Supplementary material for "A method for mining condition-specific co-expressed genes in *Camellia sinensis* based on K-means clustering: A case study of “Anji Baicha” tea cultivar": Table S4. Enrichment analysis of metadata terms for cluster samples.

### Sheet: TableS4_A
Cultivar	Cluster 1	Cluster 2	Cluster 3	Cluster 4	Cluster 5	Cluster 6	Cluster 7
Anji Baicha	5.05e-14	0.999624	0.99998	0.999998	1	0.984143	0.831827
Echa 1	0.999998	0.999624	1.75e-09	0.375491	1	0.984143	0.999208
Fuding Dabaicha	0.552175	0.999624	0.99998	6.34e-25	0.613266	0.984143	0.999208
Huangdan	0.999998	0.999624	0.99998	0.999998	0.0948924	0.0682156	0.831827
Huangjinya	0.999998	0.999624	0.99998	0.999998	0.00415986	0.984143	0.000154944
Jinxuan	0.552175	0.999624	0.374828	0.999998	0.679382	0.984143	0.0104613
Longjing 43	0.273194	0.999624	3.25e-19	0.999998	1	0.984143	0.0701305
Longjing Changye	0.999998	5.43e-06	0.99998	0.999998	0.494395	0.984143	0.0701305
Shuchazao	0.999998	1.67e-08	0.99998	0.999998	0.494395	6.81e-07	0.999208
Tieguanyin	0.999998	0.217599	0.99998	0.801287	0.0427697	0.984143	0.31173
Yunkang 10	0.314236	0.259349	0.99998	0.999998	0.335094	0.229985	0.831827
Zhongcha 108	0.273194	0.999624	0.99998	0.000767374	0.0445485	0.984143	0.999208
Zijuan	0.273194	0.999624	0.99998	0.999998	0.0427697	0.351935	0.999208

### Sheet: TableS4_B
Tissue	Cluster 1	Cluster 2	Cluster 3	Cluster 4	Cluster 5	Cluster 6	Cluster 7
leaf	0.980665	1	0.999918	1	3.83e-13	1	3.36e-13
leaf and bud	0.00618371	1	0.999918	1	0.178415	2.59e-07	1
bud	0.963658	1	1.35e-06	1	1	1.16e-05	1
stem	0.980665	1	3.27e-13	1	1	1	0.0399984
root	0.428436	1	0.999918	0	1	1	1
flower	0.535864	0	0.999918	1	1	1	1

### Sheet: TableS4_C
Treatment	Cluster 1	Cluster 2	Cluster 3	Cluster 4	Cluster 5	Cluster 6	Cluster 7
no treatment	0.996867	0.912484	1	0.992649	0.0115321	1.05e-08	0.99989
freezing	0.94991	0.664927	0.847555	0.946179	0.998705	0.999925	0
phases of chlorosis	0	0.838136	1	0.992649	0.998705	0.999925	0.99989
NAA	0.996867	0.838048	0	0.992649	0.998705	0.999925	0.99989
selenite	0.94991	0.69795	0.917004	0.00434444	0.998705	0.999925	0.0334992
nitrogen	0.94991	0.93977	1	7.97e-15	0.998705	0.999925	0.99989
As	0.94991	0.664927	0.847555	0	0.998705	0.999925	0.99989
Cd	0.94991	0.664927	0.847555	0	0.998705	0.999925	0.99989
insect infestation	0.964623	0.684068	0.0609969	0.983028	0.998705	0.999925	0.00270674
light quality	0.996867	0.838136	1	0.992649	0.998705	0.0852607	0.00422311
shading	0.996867	0.93977	1	0.992649	0.0855824	0.00142523	0.875759
MeJA	0.0898686	0.664927	0.847555	0.946179	0.0855824	0.999925	0.99989
mechanical damaged	0.94991	0.664927	0.684939	0.745269	0.998705	0.999925	0
UV-B	0.94991	0.664927	0.148491	0.946179	0.998705	0.999925	0.00270674
Colletotrichum	0.996867	0.93977	2.04e-09	0.992649	0.000206762	0.999925	0.99989
withering	0.996867	0.838136	0.000130448	0.992649	0.49642	0.999925	0.388439
chilling	0.996867	0.21091	1	0.992649	0.998705	0.999925	3.19e-09
missing	0.996867	0.947707	2.94e-06	0.992649	0.998705	0.0537647	0.99989
continuous cold stress	0	0.838136	1	0.992649	0.998705	0.999925	0.99989
heat stress	0.94991	0.664927	0.847555	0.946179	0.998705	0.999925	0.000150547
drought	0.996867	0.838136	0.303493	0.992649	0.998705	0.00382936	0.556855
fluoride	0.94991	0.664927	0.684939	0.745269	0	0.999925	0.976572
phases of floral development	0.996867	1.37e-27	0.255102	0.992649	0.998705	0.999925	0.99989
salicylic acid	0.94991	0.664927	0.847555	0.969582	0	0.999925	0.99989
sucrose	0.94991	0.664927	0.79911	0.856983	0.0115321	0.999925	0.488652
Na2SeO3	0.94991	0.664927	0.847555	0	0.998705	0.999925	0.99989
gibberellin	0.00705365	0.664927	0.684939	0.745269	0.998705	0.999925	0.341465
melatonin	0.00705365	0.664927	0.684939	0.745269	0.998705	0.999925	0.341465

### Sheet: TableS4_D
Cultivar	Cluster 1	Cluster 2	Cluster 3	Cluster 4	Cluster 5	Cluster 6	Cluster 7
Anji Baicha	0.6	0	0	0	0.114286	0.0857143	0.2
Echa 1	0.0222222	0	0.444444	0.133333	0.0666667	0.177778	0.155556
Fuding Dabaicha	0.113636	0	0	0.454545	0.215909	0.125	0.0909091
Huangdan	0	0	0	0	0.375	0.4375	0.1875
Huangjinya	0	0	0	0	0.4	0.145455	0.454545
Jinxuan	0.111111	0	0.166667	0	0.194444	0.111111	0.416667
Longjing 43	0.137405	0	0.366412	0	0.0229008	0.19084	0.282443
Longjing Changye	0	0.3	0	0	0.233333	0.1	0.366667
Shuchazao	0.00740741	0.17037	0.0518519	0.00740741	0.22963	0.392593	0.140741
Tieguanyin	0	0.102564	0	0.102564	0.358974	0.153846	0.282051
Yunkang 10	0.137931	0.0862069	0	0.0172414	0.258621	0.293103	0.206897
Zhongcha 108	0.142857	0	0.0428571	0.214286	0.314286	0.171429	0.114286
Zijuan	0.16129	0	0	0	0.387097	0.290323	0.16129

### Sheet: TableS4_E
Tissue	Cluster 1	Cluster 2	Cluster 3	Cluster 4	Cluster 5	Cluster 6	Cluster 7
leaf	0.0823245	0	0.0823245	0	0.312349	0.205811	0.317191
leaf and bud	0.173913	0	0.0434783	0	0.26087	0.391304	0.130435
bud	0.0754717	0	0.339623	0	0	0.471698	0.113208
stem	0	0	0.583333	0	0	0.0555556	0.361111
root	0.12987	0	0	0.87013	0	0	0
flower	0.115385	0.788462	0.0961538	0	0	0	0

### Sheet: TableS4_F
Treatment	Cluster 1	Cluster 2	Cluster 3	Cluster 4	Cluster 5	Cluster 6	Cluster 7
no treatment	0.0788732	0.0450704	0.0338028	0.0619718	0.259155	0.312676	0.208451
freezing	0	0	0	0	0	0	1
phases of chlorosis	1	0	0	0	0	0	0
NAA	0	0	1	0	0	0	0
selenite	0.1	0	0	0.4	0	0	0.5
nitrogen	0.105263	0	0	0.552632	0.157895	0	0.184211
As	0	0	0	1	0	0	0
Cd	0	0	0	1	0	0	0
insect infestation	0	0	0.333333	0	0	0	0.666667
light quality	0	0	0	0	0.1	0.4	0.5
shading	0	0	0	0	0.333333	0.452381	0.214286
MeJA	0.333333	0	0	0	0.5	0.166667	0
mechanical damaged	0	0	0	0	0	0	1
UV-B	0	0	0.285714	0	0	0	0.714286
Colletotrichum	0	0	0.5	0	0.5	0	0
withering	0	0	0.428571	0	0.285714	0	0.285714
chilling	0	0.157895	0	0	0	0	0.842105
missing	0	0	0.346154	0	0.173077	0.346154	0.134615
continuous cold stress	1	0	0	0	0	0	0
heat stress	0	0	0	0	0.142857	0	0.857143
drought	0	0	0.1875	0	0	0.5625	0.25
fluoride	0	0	0	0	1	0	0
phases of floral development	0	0.814815	0.185185	0	0	0	0
salicylic acid	0	0	0	0	1	0	0
sucrose	0	0	0	0	0.75	0	0.25
Na2SeO3	0	0	0	1	0	0	0
gibberellin	0.666667	0	0	0	0	0	0.333333
melatonin	0.666667	0	0	0	0	0	0.333333
